# Distinct silencer states determine epigenetic states of heterochromatin

**DOI:** 10.1101/2022.02.01.478725

**Authors:** Daniel S. Saxton, Jasper Rine

## Abstract

A remarkable property of heterochromatin is that a given heterochromatic locus can exhibit different transcriptional states in genetically identical cells. Studies demonstrate that epigenetic inheritance of the silenced state requires silencers and therefore cannot be driven by the inheritance of modified histones alone. To address these observations, we surveyed the chromatin architectures of strong and weak silencers in *Saccharomyces*. We found that strong silencers recruited Sir proteins and silenced the locus in all cells. Strikingly, weakening these silencers reduced Sir protein recruitment and stably silenced the locus in some cells; however, this silenced state could probabilistically convert to an expressed state that lacked Sir protein recruitment. Additionally, changes in the constellation of silencer-bound proteins or the concentration of a structural Sir protein modulated the probability that a locus existed in the silenced or expressed state. These findings argued that distinct states of silencers generate epigenetic states and regulate their dynamics.
