## Supplementary material for "Distinct silencer states determine epigenetic states of heterochromatin": Table S2

### Sheet: Sheet1
Strains
Strain	Genotype
JRY11472	ADE2, lys2, hmlα2∆::RFP, mat∆::KanMX, hmr∆::HygMX, can1-100, his3-11,15, leu2-3,112, trp1-1, ura3-1
JRY11474	ADE2, lys2, hml∆::NatMX, mat∆::KanMX, HMRα, hmrα2∆::GFP, can1-100, his3-11,15, leu2-3,112, trp1-1, ura3-1
JRY11476	ADE2, lys2, sir1∆::LEU2, hmlα2∆::RFP, mat∆::KanMX, hmr∆::HygMX, can1-100, his3-11,15, leu2-3,112, trp1-1, ura3-1
JRY11478	ADE2, lys2, sir1∆::LEU2, hml∆::NatMX, mat∆::KanMX, HMRα, hmrα2∆::GFP, can1-100, his3-11,15, leu2-3,112, trp1-1, ura3-1
JRY11494	ADE2, lys2, sir4∆::HIS3 hmlα2∆::RFP, mat∆::KanMX, hmr∆::HygMX, can1-100, his3-11,15, leu2-3,112, trp1-1, ura3-1
JRY11496	ADE2, lys2, sir4∆::HIS3 hml∆::NatMX, mat∆::KanMX, HMRα, hmrα2∆::GFP, can1-100, his3-11,15, leu2-3,112, trp1-1, ura3-1
JRY13125	ADE2, lys2, hmlα2∆::RFP, mat∆::KanMX, HMRα, hmr∆::HygMX, Sir3-myc:KanMX, can1-100, his3-11,15, leu2-3,112, trp1-1, ura3-1
JRY13126	ADE2, lys2, hml∆::NatMX, mat∆::KanMX, HMRα, hmrα2∆::GFP, Sir3-myc:KanMX, can1-100, his3-11,15, leu2-3,112, trp1-1, ura3-2
JRY13127	ADE2, lys2, sir1∆::LEU2, hmlα2∆::RFP, mat∆::KanMX, HMRα, hmr∆::HygMX, Sir3-myc:KanMX, can1-100, his3-11,15, leu2-3,112, trp1-1, ura3-1
JRY13128	ADE2, lys2, sir1∆::LEU2, hml∆::NatMX, mat∆::KanMX, HMRα, hmrα2∆::GFP, Sir3-myc:KanMX, can1-100, his3-11,15, leu2-3,112, trp1-1, ura3-2
JRY13129	ADE2, lys2, hmlα2∆::RFP, mat∆::KanMX, HMRα, hmr∆::HygMX, Sir4-myc:KanMX, can1-100, his3-11,15, leu2-3,112, trp1-1, ura3-1
JRY13130	ADE2, lys2, hml∆::NatMX, mat∆::KanMX, HMRα, hmrα2∆::GFP, Sir4-myc:KanMX, can1-100, his3-11,15, leu2-3,112, trp1-1, ura3-2
JRY13131	ADE2, lys2, sir1∆::LEU2, hmlα2∆::RFP, mat∆::KanMX, HMRα, hmr∆::HygMX, Sir4-myc:KanMX, can1-100, his3-11,15, leu2-3,112, trp1-1, ura3-1
JRY13132	ADE2, lys2, sir1∆::LEU2, hml∆::NatMX, mat∆::KanMX, HMRα, hmrα2∆::GFP, Sir4-myc:KanMX, can1-100, his3-11,15, leu2-3,112, trp1-1, ura3-2
JRY13092	ADE2, lys2, hml∆::NatMX, mat∆::KanMX, hmrα2∆::GFP, TRP1::pACT1-LexA-B112-EBD, lexO1::Pcycmin::SIR4, can1-100, his3-11,15, leu2-3,112, ura3-1
JRY13093	ADE2, lys2, hml∆::NatMX, mat∆::KanMX, hmrα2∆::GFP, TRP1::pACT1-LexA-B112-EBD, lexO1::Pcycmin::SIR4, sir1∆::Leu2, can1-100, his3-11,15, leu2-3,112, ura3-1
JRY13647	ADE2, lys2, hml∆::NatMX, mat∆::KanMX, HMRα, hmrα2∆::GFP, Sir4-V5, can1-100, his3-11,15, leu2-3,112, trp1-1, ura3-1
JRY13648	ADE2, lys2, sir1∆::LEU2, hml∆::NatMX, mat∆::KanMX, HMRα, hmrα2∆::GFP, Sir4-V5, can1-100, his3-11,15, leu2-3,112, trp1-1, ura3-1
JRY13637	ADE2, lys2, hml∆::NatMX, mat∆::KanMX, hmrα2∆::GFP, TRP1::pACT1-LexA-B112-EBD, lexO1::Pcycmin::SIR4, Sir4-V5, can1-100, his3-11,15, leu2-3,112, ura3-1
JRY13638	ADE2, lys2, hml∆::NatMX, mat∆::KanMX, hmrα2∆::GFP, TRP1::pACT1-LexA-B112-EBD, lexO1::Pcycmin::SIR4, Sir4-V5, sir1∆::Leu2, can1-100, his3-11,15, leu2-3,112, ura3-1
JRY13087	ADE2, lys2, hml∆::NatMX, mat∆::KanMX, hmrα2∆::GFP, TRP1::pACT1-LexA-B112-EBD, can1-100, his3-11,15, leu2-3,112, ura3-1
JRY13099	ADE2, lys2, hml∆::NatMX, mat∆::KanMX, hmrα2∆::GFP, lexO1::Pcycmin::SIR4, can1-100, his3-11,15, leu2-3,112, ura3-1
JRY13724	ADE2, lys2, hml∆::NatMX, mat∆::KanMX, hmrα2∆::RFP/hmrα2∆::GFP, TRP1::pACT1-LexA-B112-EBD, lexO1::Pcycmin::SIR4, can1-100, his3-11,15, leu2-3,112, ura3-1
JRY13725	ADE2, lys2, hml∆::NatMX, mat∆::KanMX, hmrα2∆::RFP/hmrα2∆::GFP, TRP1::pACT1-LexA-B112-EBD, lexO1::Pcycmin::SIR4, sir1∆::LEU2, can1-100, his3-11,15, leu2-3,112, ura3-1
JRY13727	ADE2, lys2, hml∆::NatMX, mat∆::KanMX, hmrα2∆::RFP α1T21*V23* , TRP1::pACT1-LexA-B112-EBD, lexO1::Pcycmin::SIR4, can1-100, his3-11,15, leu2-3,112, ura3-1
JRY13708	ADE2, lys2, hml∆::NatMX, mat∆::KanMX, hmrα2∆::GFP, TRP1::pACT1-LexA-B112-EBD, lexO1::Pcycmin::SIR4, kar1-1, can1-100, his3-11,15, leu2-3,112, ura3-1
JRY13693	ADE2, lys2, hml∆::NatMX, mat∆::KanMX, HMRα, hmrα2∆::GFP, HMR-E orc b.s.∆, Sir4-myc:KanMX, can1-100, his3-11,15, leu2-3,112, trp1-1, ura3-2
JRY13694	ADE2, lys2, hml∆::NatMX, mat∆::KanMX, HMRα, hmrα2∆::GFP, HMR-E rap1 b.s.∆, Sir4-myc:KanMX, can1-100, his3-11,15, leu2-3,112, trp1-1, ura3-2
JRY13695	ADE2, lys2, hml∆::NatMX, mat∆::KanMX, HMRα, hmrα2∆::GFP, HMR-E abf1 b.s.∆, Sir4-myc:KanMX, can1-100, his3-11,15, leu2-3,112, trp1-1, ura3-2
JRY13696	ADE2, lys2, hml∆::NatMX, mat∆::KanMX, HMRα, hmrα2∆::GFP, HMR-E orc b.s.∆ rap1 b.s.∆, Sir4-myc:KanMX, can1-100, his3-11,15, leu2-3,112, trp1-1, ura3-2
JRY13697	ADE2, lys2, hml∆::NatMX, mat∆::KanMX, HMRα, hmrα2∆::GFP, HMR-E orc b.s.∆ abf1 b.s.∆, Sir4-myc:KanMX, can1-100, his3-11,15, leu2-3,112, trp1-1, ura3-2
JRY13698	ADE2, lys2, hml∆::NatMX, mat∆::KanMX, HMRα, hmrα2∆::GFP, HMR-E rap1 b.s.∆ abf1 b.s.∆, Sir4-myc:KanMX, can1-100, his3-11,15, leu2-3,112, trp1-1, ura3-2
JRY13699	ADE2, lys2, hml∆::NatMX, mat∆::KanMX, HMRα, hmrα2∆::GFP, HMR-E orc b.s.∆ rap1 b.s.∆ abf1 b.s.∆, Sir4-myc:KanMX, can1-100, his3-11,15, leu2-3,112, trp1-1, ura3-2
JRY13701	ADE2, lys2, hml∆::NatMX, mat∆::KanMX, hmrα2∆::GFP, HMR-E orc b.s.∆, TRP1::pACT1-LexA-B112-EBD, lexO1::Pcycmin::SIR4, can1-100, his3-11,15, leu2-3,112, ura3-1
JRY13702	ADE2, lys2, hml∆::NatMX, mat∆::KanMX, hmrα2∆::GFP, HMR-E rap1 b.s.∆, TRP1::pACT1-LexA-B112-EBD, lexO1::Pcycmin::SIR4, can1-100, his3-11,15, leu2-3,112, ura3-1
JRY13703	ADE2, lys2, hml∆::NatMX, mat∆::KanMX, hmrα2∆::GFP, HMR-E abf1 b.s.∆, TRP1::pACT1-LexA-B112-EBD, lexO1::Pcycmin::SIR4, can1-100, his3-11,15, leu2-3,112, ura3-1
JRY13704	ADE2, lys2, hml∆::NatMX, mat∆::KanMX, hmrα2∆::GFP, HMR-E orc b.s.∆ rap1 b.s.∆, TRP1::pACT1-LexA-B112-EBD, lexO1::Pcycmin::SIR4, can1-100, his3-11,15, leu2-3,112, ura3-1
JRY13705	ADE2, lys2, hml∆::NatMX, mat∆::KanMX, hmrα2∆::GFP, HMR-E orc b.s.∆ abf1 b.s.∆, TRP1::pACT1-LexA-B112-EBD, lexO1::Pcycmin::SIR4, can1-100, his3-11,15, leu2-3,112, ura3-1
JRY13706	ADE2, lys2, hml∆::NatMX, mat∆::KanMX, hmrα2∆::GFP, HMR-E rap1 b.s.∆ abf1 b.s.∆, TRP1::pACT1-LexA-B112-EBD, lexO1::Pcycmin::SIR4, can1-100, his3-11,15, leu2-3,112, ura3-1
JRY13707	ADE2, lys2, hml∆::NatMX, mat∆::KanMX, hmrα2∆::GFP, HMR-E orc b.s.∆ rap1 b.s.∆ abf1 b.s.∆, TRP1::pACT1-LexA-B112-EBD, lexO1::Pcycmin::SIR4, can1-100, his3-11,15, leu2-3,112, ura3-1
JRY13233	ADE2, lys2, hml∆::NatMX, mat∆::KanMX, HMRα, hmrα2∆::GFP, Sir4-myc:KanMX, hhf1K16Q, hhf2K16Q, can1-100, his3-11,15, leu2-3,112, trp1-1, ura3-2
JRY13234	ADE2, lys2, hml∆::NatMX, mat∆::KanMX, HMRα, hmrα2∆::GFP, Sir4-myc:KanMX, hht1K79L, hht2K79L, can1-100, his3-11,15, leu2-3,112, trp1-1, ura3-2
JRY13235	ADE2, lys2, hml∆::NatMX, mat∆::KanMX, HMRα, hmrα2∆::GFP, Sir4-myc:KanMX, hht1K79M, hht2K79M, can1-100, his3-11,15, leu2-3,112, trp1-1, ura3-2
JRY13236	ADE2, lys2, hml∆::NatMX, mat∆::KanMX, HMRα, hmrα2∆::GFP, Sir4-myc:KanMX, sir1∆, hhf1K16Q, hhf2K16Q, can1-100, his3-11,15, leu2-3,112, trp1-1, ura3-2
JRY13237	ADE2, lys2, hml∆::NatMX, mat∆::KanMX, HMRα, hmrα2∆::GFP, Sir4-myc:KanMX, sir1∆, hht1K79L, hht2K79L, can1-100, his3-11,15, leu2-3,112, trp1-1, ura3-2
JRY13238	ADE2, lys2, hml∆::NatMX, mat∆::KanMX, HMRα, hmrα2∆::GFP, Sir4-myc:KanMX, sir1∆, hht1K79M, hht2K79M, can1-100, his3-11,15, leu2-3,112, trp1-1, ura3-2
JRY13239	ADE2, lys2, hml∆::NatMX, mat∆::KanMX, HMRα, hmrα2∆::GFP, Sir4-myc:KanMX, sir2-N345A, can1-100, his3-11,15, leu2-3,112, trp1-1, ura3-2
JRY13241	ADE2, lys2, hmlα2∆::RFP, mat∆::KanMX, HMRα, hmr∆::HygMX, Sir4-myc:KanMX, hhf1K16Q, hhf2K16Q, can1-100, his3-11,15, leu2-3,112, trp1-1, ura3-2
JRY13242	ADE2, lys2, hmlα2∆::RFP, mat∆::KanMX, HMRα, hmr∆::HygMX, Sir4-myc:KanMX, hht1K79L, hht2K79L, can1-100, his3-11,15, leu2-3,112, trp1-1, ura3-2
JRY13243	ADE2, lys2, hmlα2∆::RFP, mat∆::KanMX, HMRα, hmr∆::HygMX, Sir4-myc:KanMX, hht1K79M, hht2K79M, can1-100, his3-11,15, leu2-3,112, trp1-1, ura3-2
JRY13244	ADE2, lys2, hmlα2∆::RFP, mat∆::KanMX, HMRα, hmr∆::HygMX, Sir4-myc:KanMX, sir2-N345A, can1-100, his3-11,15, leu2-3,112, trp1-1, ura3-2
JRY13248	ADE2, lys2, hmlα2∆::RFP, mat∆::KanMX, HMRα, hmr∆::HygMX, Sir4-myc:KanMX, hhf1K16Q, hhf2K16Q, sir1∆, can1-100, his3-11,15, leu2-3,112, trp1-1, ura3-2
JRY13249	ADE2, lys2, hmlα2∆::RFP, mat∆::KanMX, HMRα, hmr∆::HygMX, Sir4-myc:KanMX, sir2-N345A, sir1∆, can1-100, his3-11,15, leu2-3,112, trp1-1, ura3-2
JRY13631	ADE2, lys2, hml∆::NatMX, mat∆::KanMX, HMRα, hmrα2∆::GFP, Sir4-myc:KanMX, sir2-N345A, sir1∆, can1-100, his3-11,15, leu2-3,112, trp1-1, ura3-2
JRY13632	ADE2, lys2, hml∆::NatMX, mat∆::KanMX, HMRα, hmrα2∆::GFP, Sir4-myc:KanMX, sir3-BAH∆, can1-100, his3-11,15, leu2-3,112, trp1-1, ura3-2
JRY13633	ADE2, lys2, hmlα2∆::RFP, mat∆::KanMX, HMRα, hmr∆::HygMX, Sir4-myc:KanMX, sir3-BAH∆, can1-100, his3-11,15, leu2-3,112, trp1-1, ura3-2
Oligonucleotides
Mutation	Repair template	sgRNA
SIR3-13xMyc-KanMX	AAGAATTCAAAAATATGGACTGCATTCGGATCCCCGGGTTAATTAACGGTGAACAAAAGCTAATCTCCGAGGAAGACTTGAACGGTGAACAAAAATTAATCTCAGAAGAAGACTTGAACGGACTCGACGGTGAACAAAAGTTGATTTCTGAAGAAGATTTGAACGGTGAACAAAAGCTAATCTCCGAGGAAGACTTGAACGGTGAACAAAAATTAATCTCAGAAGAAGACTTGAACGGACTCGACGGTGAACAAAAGTTGATTTCTGAAGAAGATTTGAACGGTGAACAAAAGCTAATCTCCGAGGAAGACTTGAACGGTGAACAAAAATTAATCTCAGAAGAAGACTTGAACGGACTCGACGGTGAACAAAAGTTGATTTCTGAAGAAGATTTGAACG…	GACTTTGCGGAAGTGAAAATGAATGT
SIR4-13xMyc-KanMX	CTTTTCGATGGATGAAGAATTCAAAAATATGGACTGCATTCGGATCCCCGGGTTAATTAACGGTGAACAAAAGCTAATCTCCGAGGAAGACTTGAACGGTGAACAAAAATTAATCTCAGAAGAAGACTTGAACGGACTCGACGGTGAACAAAAGTTGATTTCTGAAGAAGATTTGAACGGTGAACAAAAGCTAATCTCCGAGGAAGACTTGAACGGTGAACAAAAATTAATCTCAGAAGAAGACTTGAACGGACTCGACGGTGAACAAAAGTTGATTTCTGAAGAAGATTTGAACGGTGAACAAAAGCTAATCTCCGAGGAAGACTTGAACGGTGAACAAAAATTAATCTCAGAAGAAGACTTGAACGGACTCGACGGTGAACAAAAGTTGATTTCTGA…	GACTTTAGAATGATAAAAAGTCAATA
SIR4-V5	GGAAAAAGATTTTCAAGTGAATAAGGAGATAAAACCGTATggtggatctggtggatctataacttcgtataatgtatgctatacgaagttatcagtcgacggtaagcctatccctaaccctctcctcggtctcgattcttgtacataagcggccgcCTTTTTATCATTCTACAAAAGACCAGTAACGAAGTGTACCCTGTTTTTCTTTGTCGTTTTCTTCTATAATGAACAATTTACTTTACGGTCTTTAATCGATTTTAAT	GACTTTAGAATGATAAAAAGTCAATA
kar1-1	ATTGATGAAGATAATATAGAGAACGAACTCCAGTTTACGTCTAAAATTAAAGAGGCTAGTATACTCCGATCTAGTTTACT	GACTTTGTTTACGCCGAAAATTAAAG
α1T21*V23*	TCAAAATTAAGAACAAAGCATCCAAATCATACAGAAACTAGGCGTAGTCAAAAAAGCTGAAAGAAAAACGTCTAGCTGAG	GACTTTCAAATCATACAGAAACACAG
orc b.s.∆	TCAATTTTTTATTAAACAATGTTTGATTTTTTAAATCGCAATTTAATACCAATGTTATTATATTGCAAAAACCCATCAACCTTGAAAAAAAGTAGAAACGTTTTATTTAATTCTATCAATACATCATAAAATACGAACGATCCCCGTCCAAGTTATGAGCTTAATCTTCCATAAAAATATTTGAAAGCA	GACTTTGAACGGATAGATGCAAGTGA
rap1 b.s.∆	TCAATTTTTTATTAAACAATGTTTGATTTTTTAAATCGCAATTTAATACCTAAATATAAAAAATGTTATTATATTGCAATTGAAAAAAAGTAGAAACGTTTTATTTAATTCTATCAATACATCATAAAATACGAACGATCCCCGTCCAAGTTATGAGCTTAATCTTCCATAAAAATATTTGAAAGCA	GACTTTGAACGGATAGATGCAAGTGA
abf1 b.s.∆	TCAATTTTTTATTAAACAATGTTTGATTTTTTAAATCGCAATTTAATACCTAAATATAAAAAATGTTATTATATTGCAAAAACCCATCAACCTTGAAAAAAAGTAGAAACGTTTTATTTAATTCTATCAATAACGATCCCCGTCCAAGTTATGAGCTTAATCTTCCATAAAAATATTTGAAAGCA	GACTTTGAACGGATAGATGCAAGTGA
orc b.s.∆ rap1 b.s.∆	TCAATTTTTTATTAAACAATGTTTGATTTTTTAAATCGCAATTTAATACCAATGTTATTATATTGCAATTGAAAAAAAGTAGAAACGTTTTATTTAATTCTATCAATACATCATAAAATACGAACGATCCCCGTCCAAGTTATGAGCTTAATCTTCCATAAAA	GACTTTGAACGGATAGATGCAAGTGA
orc b.s.∆ abf1 b.s.∆	TCAATTTTTTATTAAACAATGTTTGATTTTTTAAATCGCAATTTAATACCAATGTTATTATATTGCAAAAACCCATCAACCTTGAAAAAAAGTAGAAACGTTTTATTTAATTCTATCAATAACGATCCCCGTCCAAGTTATGAGCTTAATCTTCCATAAAAATATTTGAAAGCAA	GACTTTGAACGGATAGATGCAAGTGA
rap1 b.s.∆ abf1 b.s.∆	TCAATTTTTTATTAAACAATGTTTGATTTTTTAAATCGCAATTTAATACCTAAATATAAAAAATGTTATTATATTGCAATTGAAAAAAAGTAGAAACGTTTTATTTAATTCTATCAATAACGATCCCCGTCCAAGTTATGAGCTTAATCTTCCATAAAAATATTTGAAAGCAA	GACTTTGAACGGATAGATGCAAGTGA
orc b.s.∆ rap1 b.s.∆ abf1 b.s.∆	TCAATTTTTTATTAAACAATGTTTGATTTTTTAAATCGCAATTTAATACCAATGTTATTATATTGCAATTGAAAAAAAGTAGAAACGTTTTATTTAATTCTATCAATAACGATCCCCGTCCAAGTTATGAGCTTAATCTTCCATAAAAATATTTGAAAGCA	GACTTTGAACGGATAGATGCAAGTGA
hht1K79L hht2K79L	AAAGTTGCCTTTCCAAAGATTGGTCAGAGAAATCGCTCAAGATTTCctgacaGACTTGAGATTTCAATCTTCTGCCATCGGTGCCTTGCAAGAATCTGTC	GACTTTAGAAGATTGAAATCTCAAGT
hht1K79M hht2K79M	AAAGTTGCCTTTCCAAAGATTGGTCAGAGAAATCGCTCAAGATTTCatgacaGACTTGAGATTTCAATCTTCTGCCATCGGTGCCTTGCAAGAATCTGTC	GACTTTAGAAGATTGAAATCTCAAGT
hhf1K16Q hhf2K16Q	ATGTCCGGTAGAGGTAAAGGTGGTAAAGGTCTAGGTAAAGGTGGTGCACAACGTCACAGAAAGATTCTAAGAGATAACATCCAAGGTATTACTAAGCCAG	GACTTTTAGAATCTTTCTGTGACGCT
sir1∆	TTATAAGCAGCTGAAAAATTATAAGATAATATCAAAAAAAATAGTTGGTAAGATTATCAGTTATGGATACCAACATATAA	GACTTTAAACTATATTGCGGCATTTG
